# A single-cell reference map for human blood and tissue T cell activation reveals functional states in health and disease

**DOI:** 10.1101/555557

**Authors:** Peter A. Szabo, Hanna Mendes Levitin, Michelle Miron, Mark E. Snyder, Takashi Senda, Jinzhou Yuan, Yim Ling Cheng, Erin C. Bush, Pranay Dogra, Puspa Thapa, Donna L. Farber, Peter A. Sims

## Abstract

Human T cells coordinate adaptive immunity by localization in diverse tissue sites, though blood T cells are the most readily studied. Here, we used single-cell RNA-seq to define the functional responses of T cells isolated from human lungs, lymph nodes, bone marrow, and blood to TCR-stimulation. We reveal how human T cells in tissues relate to those in blood, and define activation states for CD4^+^ and CD8^+^T cells across all sites, including an interferon-response state for CD4^+^T cells and distinct effector states for CD8^+^T cells. We further show how profiles of individual tumor-associated T cells can be projected onto this healthy reference map, revealing their functional state.
