## Supplementary Table 3 for "A single-cell reference map for human blood and tissue T cell activation reveals functional states in health and disease"

### Sheet: Table S2
Supplementary Table 3: Blacklisted genes specific to non-T cells in the dataset
ABCC4
ABHD2
AC005062.2
AC013264.2
AC091729.9
AC147651.4
ACSL1
ACSL3
ACSL4
ADAM28
ADAM9
ADGRE2
ADIRF
ADM
AGR2
AGR3
AHR
AJ006998.2
AL353644.10
ALCAM
ALDH1A3
ANKHD1
ANKRD36C
ANPEP
ANXA3
ANXA5
AP001171.1
AP1S3
APOC1
APOE
APP
AREG
ARF4
ARHGAP21
ARHGAP5
ARNTL2
ASPH
ATF3
ATF5
ATP1B1
ATP6V1B2
AVP
AZU1
AZU1
BAALC
BACE2
BAG3
BAIAP2
BAIAP2L1
BASP1
BATF2
BBOF1
BCAT1
BCL11A
BCL6
BCYRN1
BEST1
BIK
BIRC5
BMP2K
BNIP3
BPIFB1
BRE
BTK
C10orf107
C10orf128
C11orf24
C11orf88
C11orf97
C15orf48
C19orf33
C1orf194
C20orf85
C20orf96
C21orf91
C22orf15
C2orf40
C5orf49
C6orf118
C6orf132
C6orf52
C9orf116
C9orf135
C9orf24
C9orf3
C9orf9
CAMK1D
CAPS
CATSPERD
CAV1
CCDC146
CCDC153
CCDC17
CCDC173
CCDC189
CCDC24
CCDC30
CCDC74A
CCDC78
CCL17
CCL19
CCL2
CCL22
CCND1
CD164L2
CD24
CD302
CD33
CD38
CD40
CD79A
CD79B
CD83
CD86
CDH1
CDHR3
CDKN1A
CEACAM6
CENPU
CETN2
CFAP126
CFAP157
CFAP43
CFAP53
CFD
CFP
CH17-340M24.3
CHKA
CHMP4B
CKAP4
CKB
CLC
CLDN3
CLDN4
CLDN7
CLIC2
CLIC4
CLIC6
CLIP2
CLU
CMSS1
CNN3
CNST
COBL
CORO1C
CPA3
CPEB4
CPM
CPPED1
CPXM1
CRB3
CREG1
CRHBP
CRNDE
CRYAB
CSF2RB
CSRNP1
CST3
CST6
CSTA
CTA-293F17.1
CTA-384D8.34
CTD-2270L9.4
CTGF
CTNNA1
CTNNAL1
CTNND1
CTSG
CTSZ
CTTN
CX3CL1
CXADR
CXCL10
CXCL11
CXCL16
CXCL17
CXCL2
CXCL8
CXCL9
CYBB
CYP1A2
CYR61
CYSTM1
CYTL1
DAPP1
DCBLD2
DCDC2B
DDIT3
DDR1
DEDD2
DEFA1
DEFA3
DENND6B
DHCR24
DMKN
DMXL2
DNAH12
DNAI2
DNAJA1
DNAJA4
DNAJB1
DNAJB2
DNAJB4
DNAL1
DNALI1
DPCD
DPYD
DRAM1
DRC3
DSG2
DSP
DUSP1
DUSP10
DUSP14
DUSP3
DUSP6
DYDC2
DYNLRB2
DZIP3
EBI3
EDN1
EFCAB1
EFCAB2
EFHC1
EGFL7
EGOT
EGR1
EIF2AK3
ELANE
ELF3
ELL2
EMP2
ENKUR
EPCAM
EPHX1
EPS8
EREG
ERRFI1
ETS2
F11R
F3
FADS2
FAM174A
FAM178B
FAM183A
FAM229B
FAM46A
FAM92B
FCGR1A
FCGR1B
FCGR2A
FEM1C
FERMT2
FES
FGGY
FHL2
FNDC3B
FNIP2
FOS
FOSB
FOXJ1
FP236383.3
FSCN1
FXYD3
GADD45A
GADD45G
GALC
GALNT6
GATA1
GATA2
GBP1P1
GCSAML
GDF15
GK
GLUL
GMPR
GNA11
GNB4
GOLIM4
GOLM1
GPD2
GPR157
GPRC5A
GPX1
GRAMD3
GRINA
GSN
GUCY1A3
GUCY1B3
H1F0
H2AFJ
HACD1
HBB
HBD
HBEGF
HCK
HDAC9
HDC
HES1
HES4
HEXIM1
HHEX
HIP1
HIST1H1C
HIST1H2AC
HIST2H2AA4
HLA-DMB
HLA-DQA1
HLA-DRA
HLA-DRB5
HLX
HMOX1
HOXA10
HPCAL1
HPGDS
HS3ST1
HSBP1L1
HSP90AA2P
HSPA1A
HSPA1B
HSPA4
HSPA4L
HSPA6
HSPA7
HSPE1P4
HSPH1
HTRA3
ICAM1
ICAM4
ID1
IDO1
IFI27
IFIT1
IFNGR2
IFRD1
IFT43
IFT57
IGF1R
IGF2BP2
IGFBP2
IGFBP3
IGFBP7
IGHM
IGKC
IGSF10
IL1B
IL1RL1
IL1RN
INHBA
INPP1
IPO11
IQCK
IRS2
ITGA2B
ITGA3
ITGAX
ITPKC
JUP
KCNMB1
KIAA0101
KIAA0125
KIF9
KIT
KLF10
KLF4
KLF5
KLF7
KLHDC7B
KRT17
KRT18
KRT19
KRT7
KRT8
LACTB
LAMB3
LAMC2
LAMP3
LAT2
LCN2
LGMN
LINC00342
LINC00520
LINC01004
LMNA
LMO2
LMO7
LRRC23
LRRC46
LRRIQ1
LRTOMT
LST1
LURAP1L
LXN
LY75
LYL1
LYN
LYZ
MACC1
MAFF
MAL2
MAOB
MAP1LC3A
MAP7
MAPK8IP1
MAPRE3
MARCH3
MARCH5
MARCKS
MARVELD2
MBIP
MBOAT2
MBOAT7
MED12L
MEF2C
MEG3
MET
METTL7A
MGLL
MGST1
MIF
MITF
MLF1
MLLT4
MNDA
MOK
MORF4L2
MORN2
MORN5
MPO
MRPS31
MS4A1
MS4A2
MS4A3
MS4A8
MT1E
MTATP8P1
MTRNR2L1
MTUS1
MUC1
MUC12
MXD1
MYB
MYEOV
MYH14
MYLIP
MYO1B
MYO5C
MYO6
MYOF
MYOM2
NAPSA
NCF1
NCF1B
NCF1C
NCF4
NCKAP1
NEDD4L
NEDD9
NEK11
NET1
NEURL3
NFE2
NFKB1
NFKBIZ
NLK
NPC2
NPDC1
NR1D1
NR4A2
NRIP1
NRIP3
NSMCE1
NT5DC2
NTRK1
NUB1
NUDT9
NUPR1
OCLN
ODF3B
OMA1
OSER1
OSGIN2
P2RX1
P4HA2
PAK1
PAPD5
PARD6B
PAWR
PBX1
PDE4A
PDGFA
PDLIM1
PDZK1IP1
PEA15
PEG10
PELI1
PFN2
PGC
PGD
PHACTR1
PHLDA2
PHLDA3
PIFO
PIGR
PKD2
PKIG
PKP3
PLAU
PLAUR
PLIN2
PLK2
PLOD2
PLPP2
PLS1
PLSCR1
PLXNB2
PLXND1
PMP22
PPFIBP1
PPIL6
PPL
PPP1R14A
PPP1R15A
PPP4R1
PRKAR1B
PRRG4
PRSS57
PRTN3
PSTPIP2
PTAFR
PTGIR
PTGS1
PTGS2
PTP4A1
PTPRK
PTRF
PVRL2
PWWP2B
QPCT
QSOX1
RAB13
RAB27B
RAB31
RAB32
RAB34
RALA
RAMP1
RARRES1
RASAL2
RASGEF1B
RBBP8
RBKS
RBM47
RCAN1
RETN
RFX2
RGS13
RGS18
RGS2
RHOB
RHOBTB3
RIPK2
RN7SK
RN7SL5P
RNASE1
RNASE2
RNASE3
RND3
RNF103
RNF130
RNF144B
RNF19B
RNU6-450P
RNU6-6P
RP11-128M1.1
RP11-356I2.4
RP11-452F19.3
RP11-473M20.11
RP11-532F12.5
RP11-620J15.3
RP11-670E13.6
RP1-313I6.12
RP6-159A1.4
RRAD
RSAD2
RSPH1
RSPH9
RSRC2
S100A13
S100A14
S100A2
S100A8
S100A9
S100P
SAA1
SAA2
SAT1
SAV1
SBF2-AS1
SCARB2
SCGB3A2
SCIN
SDCBP2
SDPR
SDSL
SEC24A
SENP7
SEPP1
SERINC2
SERPINA1
SERPING1
SERPINH1
SERTAD4-AS1
SFN
SFTA2
SFTPA1
SFTPA2
SFTPB
SFTPC
SGK1
SGPL1
SH3BGR
SLC11A2
SLC12A7
SLC20A2
SLC25A25
SLC25A37
SLC39A11
SLC40A1
SLC44A1
SLC44A4
SLC9A3R2
SLPI
SMIM14
SMIM22
SMIM24
SMURF1
SMYD3
SNCA
SNHG10
SNHG12
SNTN
SOD2
SORD
SOX4
SPA17
SPHK1
SPI1
SPINT2
SPSB1
SPTBN1
SSTR5-AS1
ST3GAL4
STARD10
STOML1
STX3
STXBP6
SUCNR1
SUPV3L1
SWAP70
SYAP1
TACSTD2
TBC1D22A
TBC1D30
TBC1D4
TBXAS1
TCF4
TCTEX1D2
TCTN1
TDRD3
TEKT2
TEX10
TFB2M
TFEC
TFF3
TFPI
THAP2
THBS1
TIMP3
TIPARP
TJP2
TM4SF1
TMC5
TMEM154
TMEM190
TMEM233
TMEM255B
TMEM38B
TMOD1
TNFAIP2
TNFAIP6
TNFRSF12A
TNFRSF21
TNFSF13B
TPPP3
TPSAB1
TPSB2
TPSG1
TRIB1
TRIB3
TRIM16
TRIM16L
TRIM24
TRIM26
TRIM29
TRIO
TRIP10
TSC22D1
TSC22D2
TSPAN1
TSPAN13
TSPAN19
TSPAN3
TSPAN33
TSPYL2
TUSC3
TXNP1
TXNP4
TXNP6
TYMS
UBE2H
UBXN11
UGCG
UGDH
USP53
VNN3
VTRNA1-3
VWA5A
WBP5
WDR86-AS1
WEE1
WFDC2
WFDC21P
ZBBX
ZBTB10
ZFAND2A
ZFAS1
ZMYND10
ZNF106
ZNF331
ZNF462
ZNF529-AS1
ZNF667-AS1
ZSWIM4
