## Supplementary Table 4 for "A single-cell reference map for human blood and tissue T cell activation reveals functional states in health and disease"

### Sheet: Table S3
Supplementary Table 4: List of highly variable genes used for T cell clustering
AC016831.7
AC017002.1
AC069363.1
AC092580.4
AC133644.2
ACTG1
ADAM19
ALOX5AP
AMICA1
ANXA1
ANXA2
APOBEC3C
AQP3
AREG
ARID5B
ATXN1
BATF
BATF3
BAX
BIRC3
BNIP3
BOLA2B
C12orf75
C16orf54
C1orf56
CALR
CCL17
CCL20
CCL3
CCL3L3
CCL4
CCL4L2
CCL5
CCR7
CD2
CD4
CD40LG
CD52
CD63
CD69
CD7
CD74
CD84
CD8A
CD8B
CD9
CDC42SE1
CDK2AP2
CEBPD
CHST12
CLC
CLDND1
CLEC2B
CLIC1
CLIC3
CMC1
CORO1A
COTL1
CREM
CRIP1
CRTAM
CSF2
CST7
CTC-425F1.4
CTLA4
CTNNB1
CTSC
CTSH
CTSL
CTSW
CXCL10
CXCL13
CXCR4
CYBA
CYCS
CYSLTR1
DACT1
DDIT4
DDX21
DUSP2
DUSP4
EFHD2
EGR1
EGR2
EGR3
EIF5A
EMP3
ENO1
EOMES
EVI2A
EVI2B
F2R
FABP5
FCGR3A
FGFBP2
FLJ21408
FOXP3
GADD45B
GAS5
GCNT4
GIMAP4
GIMAP7
GLRX
GNG2
GNG8
GNLY
GPR155
GPR171
GPR183
GZMA
GZMB
GZMH
GZMK
HAVCR2
HBA1
HBA2
HBB
HCST
HILPDA
HLA-DPA1
HLA-DPB1
HLA-DRB1
HLA-DRB6
HNRNPH1
HOPX
HSP90AB1
HSPA8
HSPE1
ICOS
ID2
IER3
IFI27
IFI44L
IFI6
IFIT1
IFIT2
IFIT3
IFITM2
IFNG
IL10
IL13
IL17A
IL17F
IL2
IL22
IL2RA
IL3
IL31
IL32
IL4
IL4R
IL5
IL7R
IL9
INSIG1
IQCG
IRF1
IRF4
ISG15
ISG20
ITGA1
ITGB1
JUN
JUNB
KLF2
KLF6
KLRB1
KLRC1
KLRC2
KLRD1
KLRG1
LAG3
LDHA
LDHB
LGALS1
LGALS3
LINC00152
LINC00861
LPAR6
LSP1
LTA
LTB
LY6E
LYAR
LYST
MAF
MAL
MDM4
MIAT
MIF
MIR155HG
MIR4435-2HG
MT2A
MTA2
MTCO1P12
MTCO2P12
MT-ND5
MT-RNR1
MT-TE
MT-TM
MX1
MX2
MYC
MYO1F
MYO1G
NCL
NEAT1
NFKBIA
NFKBID
NKG7
NME1
NOSIP
NR3C1
NR4A1
NR4A2
OAS1
OAS3
ODC1
PABPC1
PASK
PATL2
PDCD4
PEBP1P3
PGK1
PHKG1
PHLDA1
PIK3IP1
PIM2
PIM3
PKM
PLAC8
PMCH
PPP1R14B
PRDM1
PRF1
PTGER2
PTMS
PYHIN1
RARRES3
RCAN2
RGCC
RGS1
RGS16
RNF213
RP11-138A9.1
RP11-138A9.2
RP11-1399P15.1
RP11-291B21.2
RP11-347P5.1
RP11-693N9.2
RPL22L1
RPS27L
RSAD2
RTKN2
S100A10
S100A11
S100A4
S100A6
SAMD9
SAMD9L
SAT1
SDF2L1
SEC11C
SELL
SESN3
SET
SGK1
SH3BGRL3
SLFN5
SOCS1
SOCS2
SRGN
SRM
STAT1
SYNE2
TAGAP
TC2N
TIGIT
TMEM173
TNF
TNFRSF18
TNFRSF4
TNFRSF9
TNFSF10
TNIP3
TNRC6B
TPI1
TPM4
TPR
TRAC
TRBC1
TRBC2
TRDC
TRGC1
TRGC2
TSC22D3
TSHZ2
TUBA1B
TXN
TYROBP
USP10
VIM
VTRNA1-3
XAF1
XBP1
XCL1
XCL2
YBX3
YPEL3
YWHAH
ZBED2
ZEB2
ZFP36
ZFP36L2
ZNF683
