## Supplementary Table 7 for "A single-cell reference map for human blood and tissue T cell activation reveals functional states in health and disease"

### Sheet: Sheet1
Supplementary Table 7: Top ranked genes for each module from scHPF analysis
Treg	CD4 NV/CM	CD4/CD8	Innate Response	Proliferation	CD8 Cytotoxic	CD8 Cytokine
LRRC32	CTB-133G6.1	WDR86	IFIT3	PYCR1	CCL5	CCL3
RGS1	TMEM45B	IL7R	CMPK2	NPW	GZMK	CCL3L3
FOXP3	AK5	TSPAN2	IFIT2	LIF	GNLY	CCL4L2
RNF207	NOG	LRRC2	IFI44L	IL2	TRGC2	IFNG
CTLA4	NGFRAP1	SNAI3	GBP1	SLC29A1	FGFBP2	CCL4
P2RY14	TCEA3	CD52	LGALS9	GINS2	C1orf21	GZMB
GNG8	VSIG1	TIMP1	GBP7	ODC1	KLRF1	XCL1
FAS	FBLN5	YPEL4	PARP9	CENPV	FCGR3A	XCL2
MAF	EPHX2	CALHM2	XAF1	GAL	PTGDR	CSF2
TNFRSF4	NUAK2	S100A4	STAT1	HPDL	KLRC2	CCR1
FRMD4B	PIK3IP1	TSC22D3	MX1	NME1	EOMES	IL10
WNT10A	HPCAL4	EPHA4	SAMD9L	FABP5	S1PR5	HOPX
GPC1	PASK	ZNF831	GBP4	CD3EAP	CLIC3	FASLG
RAB11FIP1	ANKRD55	ZCCHC18	GBP5	NLN	AOAH	GZMH
ZC3H12D	C16orf74	GLIPR1	HAPLN3	POLR3G	CADM1	BATF3
RHEBL1	SGK223	AIM1L	OAS3	KCNK15	TRGC1	TIMD4
ARID5A	GPR146	KLRB1	LGALS3BP	GJB6	DTHD1	FEZ1
ZC2HC1A	PABPC3	CNPY4	DDX60	NOP16	LILRB1	HAVCR2
MB21D2	CYSLTR1	GDPD5	SECTM1	DLL3	SAMD3	ZBTB32
CD109	LEF1	TC2N	ETV7	CCDC86	ZNF683	SLC27A2
ETV7	ZBTB18	AHNAK	NEXN	CDC20	KLRD1	LAG3
CMTM6	VIPR1	PBXIP1	OAS1	METTL1	NCR1	PRF1
MAPK11	GAL3ST4	HIST1H2BD	IRF7	ATAD3B	FAM49A	IL18RAP
HRH1	APBA2	BCL9L	IFI6	UCK2	KLRG1	GZMA
TMEM173	TCP11L2	EEPD1	TRAFD1	SRM	CTSW	PTMS
IRF4	HEMGN	ADAM23	ISG15	TOMM40	CD244	PHLDA1
DUSP5	SLC22A17	THRA	IFI35	EIF4EBP1	CMC1	ZBED2
BATF	FHIT	KCTD7	UBE2L6	RRP9	APOBEC3H	NCS1
PLEKHG1	SLC16A10	CTSF	IFIT5	ANKLE1	CST7	IQCG
HMMR	ZNF563	CAMK2N1	IFI30	EBNA1BP2	CX3CR1	JAKMIP1
PLAT	FCMR	DCP1B	EPSTI1	TMEM97	FCRL6	KLRC1
SNX10	LDLRAP1	SEPT4	DTX3L	ORC6	TMCC3	CRTAM
GNA15	SULT1B1	FXYD2	IRF1	MRTO4	PLA2G16	CCR5
MAST4	ATM	CECR1	BCL2L14	BOP1	TYROBP	EGR2
SLC41A2	SELL	DPYSL2	LPIN2	G0S2	TPRG1	TNFRSF9
GRAMD4	GIMAP2	CCDC65	IFI44	F12	C12orf75	TNF
SPATS2L	SESN3	CDC25B	APOL6	WDR4	PLCG2	SLC4A10
DDIT4	CACNA1I	FAM229A	STAT2	FOSL1	PLEK	ADAM19
SMCO4	C1orf162	RP11-111M22.2	PARP14	C17orf96	RCAN2	MSC
IRF5	EVI2B	BCO2	TRIM22	PUS7	DKK3	METRNL
TNFRSF18	ATG9B	HHAT	IFIH1	ECE2	ADRB2	SLAMF7
TOX2	RASA3	TGFB3	IFITM3	GCK	FCRL3	NKG7
SPATA24	C14orf132	ANTXR2	OAS2	PDSS1	NKG7	CXCR6
TYMP	TXK	AQP3	FBXO6	TMEM52	PPP2R2B	CD70
PRDM1	MFGE8	CRIP2	PARP12	SMKR1	SYNGR1	ATP8B4
RTKN2	DBP	MYO1F	ERAP2	FKBP4	KLRC4	SDC4
SGPP2	SERINC5	MPP7	HELZ2	MRPL12	HLA-DPB1	ELOVL6
COL9A2	EVI2A	NMT2	JAK2	C16orf59	DAPK2	ADAP1
SPPL2A	MMP28	UTRN	ISG20	ATAD3A	F2R	IL26
TTC7A	ACACB	NLRP3	ALPK1	DGAT2	KIR3DL2	RDH10
CREM	SH3YL1	BTD	SLC37A3	RPP25	B3GAT1	LTA
P2RX7	RASGRP2	KLF2	APOL1	CENPN	CD8B	MICAL2
ETV6	ACTN1	ZFP36L2	RALB	POLR3H	TTC16	TNIP3
TNS4	DPEP2	SUN2	TNFSF10	MFSD2A	GALNT3	CCL20
SOCS2	CSGALNACT1	FXYD1	TAP2	TLCD1	SCD5	ULBP2
LRRC3	TMEM143	BEST4	SOCS1	CHEK1	PDGFD	CEBPD
STX1A	EDAR	IGFBP6	PARP10	NOLC1	ABCB1	RCAN2
CCDC50	ADPRM	SFXN3	USP18	IFRD2	MXRA7	ZEB2
MYO1C	TMEM204	CEP128	PLPP1	CYP27B1	CTBP2	CD226
S1PR2	KLF2	PLCD1	TRIM21	ANKRD13B	CD8A	SEMA4A
PLEKHG2	ADD3	CYB561	TAF4B	CKS2	ZEB2	SLAMF1
ACOT4	PPP1R3E	ANKMY2	BST2	DDIAS	SYTL2	SEMA7A
IKZF4	TTC28	NBPF11	CES4A	CTPS1	CHN2	FAM3C
TIFA	GCNT4	BAZ2B	HERC6	TTLL12	FGR	IL9
MAP3K8	TMEM63A	IL11RA	EIF2AK2	HSPE1	TGFBR3	SPAG1
NTRK2	IL24	ITGB7	RTP4	SH2D4A	SETBP1	PRDM1
FAM46C	PLCL1	ACSF2	APOL2	YRDC	COLGALT2	KLRD1
KLHL5	LETMD1	ATXN7L1	LPP	C10orf2	KIR2DL4	ST8SIA4
IZUMO4	SLC8B1	PINK1	SP110	TRAP1	FKBP1B	IER3
TFEB	ITGA6	PDCD4	FAM19A2	TIMM8A	ADGRG1	PLEK
